# Multi-Scale Cortical Bone Traits Vary in Two Mouse Models of Genetic Diversity

**DOI:** 10.1101/2023.06.02.543484

**Authors:** Nicole Migotsky, Surabhi Kumar, John T. Shuster, Jennifer C. Coulombe, Bhavya Senwar, Adrian A. Gestos, Charles R. Farber, Virginia L. Ferguson, Matthew J. Silva

## Abstract

Understanding the genetic basis of cortical bone traits can allow for the discovery of novel genes or biological pathways regulating bone health. Mice are the most widely used mammalian model for skeletal biology and allow for the quantification of traits that can’t easily be evaluated in humans, such as osteocyte lacunar morphology. The goal of our study was to investigate the effect of genetic diversity on multi-scale cortical bone traits of three long bones in skeletally-mature mice. We measured bone morphology, mechanical properties, material properties, lacunar morphology, and mineral composition of mouse bones from two populations of genetic diversity. Additionally, we compared how intra-bone relationships varied in the two populations. Our first population of genetic diversity included 72 females and 72 males from the eight Inbred Founder strains used to create the Diversity Outbred (DO) population. These eight strains together span almost 90% of the genetic diversity found in mice (*Mus musculus*). Our second population of genetic diversity included 25 genetically unique, outbred females and 25 males from the DO population. We show that multi-scale cortical bone traits vary significantly with genetic background; heritability values range from 21% to 99% indicating genetic control of bone traits across length scales. We show for the first time that lacunar shape and number are highly heritable. Comparing the two populations of genetic diversity, we show each DO mouse does not resemble a single Inbred Founder but instead the outbred mice display hybrid phenotypes with the elimination of extreme values. Additionally, intra-bone relationships (e.g., ultimate force vs. cortical area) were mainly conserved in our two populations. Overall, this work supports future use of these genetically diverse populations to discover novel genes contributing to cortical bone traits, especially at the lacunar length scale.
