## Supplementary material for "Multi-Scale Cortical Bone Traits Vary in Two Mouse Models of Genetic Diversity": All Data for Diversity Outbred Mice

### Sheet: All
Mouse	Grp_Sex	weight	BMC	FBG	R_Ct.Ar	R_Tt.Ar	R_M.Ar	R_Ct.Th	R_J	R_TMD	R_K	R_Fy	R_Fu	R_PYD	R_Wfx	R_E	R_Sy	R_Su	T_Ct.Ar	T_Tt.Ar	T_M.Ar	T_Ct.Th	T_J	T_TMD	F_Ct.Ar	F_Tt.Ar	F_Ma.Ar	F_Ct.Th	F_J	F_TMD
DO_L01_M	M	31.9	0.62195	136	0.3013	0.39018	0.08888	0.2023	0.02235	1227.78	28.4891	4.6967	5.9591	0.76599	4.2915	23426.8	283.274	359.414	0.68579	1.10565	0.41986	0.1798	0.28862	1133.94	0.8555	1.4944	0.639	0.2391	0.3201	1280.01
DO_L02_M	M	49.9	0.72063	162	0.23797	0.29467	0.0567	0.1836	0.01298	1223.14	12.5113	2.5655	3.1764	1.102	2.9236	18861.5	245.852	304.388	0.70688	1.05075	0.34387	0.2045	0.24095	1171.7	0.9661	1.6594	0.6933	0.2564	0.41	1276.89
DO_L03_M	M	32.2	0.72692	125	0.28532	0.3301	0.04478	0.2184	0.01646	1221.27									0.8291	1.19915	0.37005	0.2309	0.30276	1119.8	1.0464	1.8034	0.757	0.2622	0.506	1240.91
DO_L04_M	M	44.2	0.65596	118	0.253	0.29868	0.04568	0.1999	0.01343	1227.07	15.9112	3.38	4.303	0.99824	3.9583	23062.6	312.005	397.212	0.75792	1.01662	0.2587	0.2315	0.21825	1154.53	0.9591	1.5114	0.5524	0.2767	0.3329	1276.89
DO_L05_M	M	38.4	0.62923	152	0.23518	0.29374	0.05856	0.1778	0.01321	1217.16	12.6496	1.8732	3.2035	0.54364	1.6304	17934.9	168.839	288.739	0.76294	1.19911	0.43617	0.2067	0.27459	1109.55	0.8681	1.532	0.664	0.2371	0.3303	1300.37
DO_L06_M	M	33.9	0.61401	104	0.2722	0.30944	0.03724	0.2195	0.01468	1241.62	19.2004	2.9592	3.9094	0.81826	3.0581	22237.1	254.79	336.604	0.80539	1.05228	0.24689	0.2314	0.29968	1157.94	1.2213	1.7318	0.5105	0.346	0.4704	1277.34
DO_L07_M	M	35.1	0.73689	106	0.2604	0.32519	0.06479	0.1923	0.01628	1244.03	18.4284	2.7284	3.5293	0.36705	1.3767	23899.4	229.482	296.842	0.78772	1.12728	0.33956	0.2014	0.33303	1124.83	1.0648	1.8818	0.8169	0.2685	0.5152	1258.5
DO_L08_M	M	37.4	0.77312	158	0.30804	0.3988	0.09076	0.205	0.02322	1200.91	23.5505	3.8822	5.2261	1.1883	5.1227	15039.1	188.213	253.364	0.75148	1.14673	0.39525	0.2146	0.25729	1148.08	0.9278	1.5394	0.6116	0.2599	0.3365	1276.71
DO_L17_M	M	39.4	0.6535	105	0.2605	0.2962	0.0357	0.2042	0.014	1228.77	18.2294	3.1085	4.1673	0.6591	2.6764	21010.4	281.987	378.035	0.79093	1.06011	0.26918	0.2204	0.27545	1152.67	1.288	1.9309	0.6425	0.2917	0.666	1278.76
DO_L18_M	M	36.9	0.6593	151	0.2977	0.3609	0.0632	0.2027	0.0203	1240.28	20.2573	2.4569	4.1673	0.49299	1.8237	17398.5	157.629	267.36	0.7849	1.15201	0.36711	0.2186	0.26302	1179.05	0.9925	1.7805	0.7881	0.2514	0.4408	1308.41
DO_L19_M	M	39.6	0.64892	136	0.2968	0.3288	0.032	0.2287	0.0189	1260.64									0.73936	1.00397	0.26461	0.2285	0.20572	1205.89	0.9798	1.4811	0.5014	0.2877	0.3228	1334.03
DO_L20_M	M	45.1	0.7643	136	0.2959	0.3727	0.0768	0.19	0.0216	1230.82	26.3063	3.1085	5.0496	0.53419	2.2929	20454.9	182.564	296.567	0.88084	1.34974	0.4689	0.2144	0.38332	1178.78	1.1183	1.9905	0.8723	0.2677	0.5659	1301.44
DO_L21_M	M	40.3	0.66234	141	0.2434	0.275	0.0317	0.2049	0.0125	1260.82	17.9106	3.8144	4.6831	0.072199	0.72586	18684.1	303.401	372.503	0.76376	0.98935	0.22559	0.2449	0.22156	1173.96	0.9258	1.355	0.429	0.2885	0.2836	1338.85
DO_L22_M	M	29.9	0.56594	120	0.2321	0.2724	0.0403	0.1897	0.0116	1228.32	16.0527	2.199	3.3257	0.76895	1.8697	22850.5	209.448	316.758	0.70893	1.09197	0.38304	0.2119	0.21415	1184.88	0.8549	1.5867	0.7318	0.2248	0.3321	1304.48
DO_L23_M	M	39.5	0.72901	107	0.3269	0.3926	0.0657	0.2174	0.0241	1240.82	26.7589	4.4659	5.6876	0.87171	3.9622	18457	237.923	303.009	0.93566	1.35192	0.41626	0.2291	0.40374	1180.24	1.0859	1.8996	0.8136	0.2678	0.4934	1329.39
DO_L24_M	M	40.6	0.75371	128	0.3421	0.4243	0.0822	0.2124	0.0278	1218.14	25.0582	3.7465	5.7147	0.59206	3.4702	14394	183.514	279.926	0.9937	1.43881	0.44511	0.2682	0.38295	1154.76	1.0884	1.9673	0.8789	0.2617	0.5326	1290.55
DO_L34_M	M	47.8	0.86596	177	0.3598	0.4287	0.0689	0.2281	0.0289	1295.64	35.497	6.1084	8.4975	0.38034	3.3692	19274.8	279.175	388.363	0.98158	1.53825	0.55667	0.2131	0.48599	1161.77	1.1982	2.0152	0.8168	0.3037	0.5895	1345.37
DO_L35_M	M	34.7	0.7259	109	0.3109	0.3743	0.0634	0.2042	0.0219	1263.68	27.0575	4.941	5.8912	0.35598	2.2819	19490.8	290.129	345.923	0.91162	1.31449	0.40287	0.2396	0.37067	1192.79	1.1591	2.0339	0.8749	0.2778	0.5925	1337.78
DO_L36_M	M	34.1	0.61325	153	0.2527	0.3047	0.052	0.1864	0.0146	1288.5	18.9068	3.3664	4.6831	0.22664	1.279	20721.6	243.853	339.231	0.8202	1.16344	0.34324	0.2174	0.31419	1182.78	1.0628	1.7117	0.6488	0.2814	0.4594	1286.98
DO_L37_M	M	34.6	0.70093	113	0.2702	0.3116	0.0414	0.2066	0.0154	1283.14	18.6696	3.38	4.2895	0.81752	2.749	17038.3	253.006	321.084	0.93215	1.26784	0.33569	0.2465	0.35968	1205.99	1.0581	1.5614	0.5034	0.3074	0.3675	1315.55
DO_L38_M	M	55.4	1.21881	127	0.3559	0.4274	0.0715	0.2229	0.0286	1296.18	33.9742	3.8279	7.7509	0.45062	2.9825	19948.5	185.306	375.212	1.06173	1.63899	0.57726	0.2307	0.54786	1168.77	1.2022	2.014	0.8104	0.2738	0.5915	1304.39
DO_L39_M	M	38	0.78565	138	0.2738	0.3194	0.0456	0.1991	0.0161	1256.09	16.3041	3.1899	4.3709	0.91364	3.3193	16025.6	217.161	297.556	0.80491	1.1593	0.35439	0.2031	0.33984	1175.87	0.9179	1.6316	0.7135	0.2369	0.3764	1297.51
DO_L40_M	M	36.8	0.80309	131	0.3196	0.3866	0.067	0.2107	0.0237	1284.03	27.6819	5.0496	6.5971	0.27315	2.0435	17141.3	255.816	334.211	1.00312	1.39781	0.39469	0.2602	0.41948	1199.34	1.3615	2.06	0.6975	0.2967	0.6512	1324.84
DO_L41_M	M	30.9	0.6785	115	0.2895	0.3225	0.033	0.2249	0.0166	1286.35	23.3711	4.3302	5.4161	1.0133	4.3391	22120	302.982	378.965	0.86935	1.2134	0.34405	0.2227	0.35332	1166.04	1.007	1.702	0.6951	0.2631	0.4113	1283.85
DO_L42_M	M	34.9	0.83252	139	0.3045	0.3442	0.0397	0.2253	0.0195	1275.37	20.489	3.8415	5.6062	0.86078	4.757	17429.8	265.12	386.906	0.82656	1.23542	0.40886	0.2286	0.28605	1180.42	1.0586	1.8748	0.8162	0.2597	0.4934	1298.94
DO_L09_F	F	24	0.75452	72	0.36046	0.42649	0.06603	0.2374	0.02782	1302.51	33.7844	5.1989	6.855	0.62337	3.8266	19406.5	275.021	362.625	1.07922	1.62056	0.54134	0.2463	0.50919	1224.09	1.1497	1.8393	0.6895	0.2889	0.494	1339.75
DO_L10_F	F	34.1	0.80873	92	0.29663	0.40344	0.10681	0.1775	0.02359	1265.01	33.4164	4.5881	6.0405	1.5129	6.1822	23071.3	252.883	332.938	0.77981	1.30089	0.52108	0.2085	0.28626	1179.96	1.027	1.879	0.8517	0.2479	0.4737	1318.05
DO_L11_F	F	42	0.88122	78	0.34197	0.40091	0.05894	0.233	0.02479	1275.37	22.7657	3.5564	5.5654	0.53714	2.9297	17896.5	199.414	312.06	0.88461	1.2777	0.39309	0.2605	0.26913	1165.16	1.1932	1.955	0.7616	0.2984	0.5569	1288.85
DO_L12_F	F	26.8	0.69451	80	0.23696	0.26382	0.02686	0.2099	0.01064	1287.16	13.6525	2.3755	3.2307	0.47646	1.6348	21347.6	266.828	362.886	0.83038	0.99995	0.16957	0.2302	0.27805	1114.1	1.0273	1.7336	0.7049	0.2371	0.4331	1306.44
DO_L13_F	F	30.4	0.6919	137	0.25284	0.29277	0.03993	0.2061	0.01317	1276.18	16.0504	2.4298	3.5429	0.51721	1.6609	21558.9	235.441	343.297	0.84103	1.23159	0.39056	0.2323	0.29187	1137.92	1.0728	1.7581	0.6853	0.2838	0.4313	1332.69
DO_L14_F	F	33.2	0.68755	159	0.27081	0.31252	0.04171	0.2151	0.01584	1309.39	17.5143	3.4479	4.4252	0.48975	2.1534	23748.4	284.834	365.574	0.8245	1.12953	0.30503	0.2522	0.25592	1258.72	0.901	1.497	0.5959	0.2532	0.3185	1375.28
DO_L15_F	F	24.1	0.65934	91	0.27396	0.31634	0.04238	0.2117	0.01522	1324.66	19.6643	3.1221	4.2487	0.45239	1.9125	21887.5	240.663	327.511	0.97819	1.26673	0.28854	0.2773	0.33731	1253.69	0.9824	1.5282	0.5459	0.282	0.3327	1334.66
DO_L16_F	F	25	0.63886	99	0.27043	0.33029	0.05986	0.1934	0.01639	1279.03	19.0846	3.7736	4.3438	2.3591	6.0963	20694.3	285.619	328.771	0.79713	1.15849	0.36136	0.2224	0.30205	1164.87	0.9955	1.9176	0.9222	0.2427	0.4709	1273.41
DO_L25_F	F	23.1	0.75371	111	0.2832	0.3188	0.0356	0.2141	0.0162	1253.23	21.0316	3.1356	5.1446	0.70767	3.1867	17764.6	210.946	346.098	0.73978	0.96581	0.22603	0.2377	0.19306	1193.88	0.9858	1.4306	0.4449	0.2961	0.3146	1342.96
DO_L26_F	F	22.7	0.55728	112	0.2559	0.3327	0.0768	0.1721	0.0168	1236.89	17.1208	3.7465	4.7917	0.43895	2.1291	14444.2	267.618	342.28	0.76092	1.10533	0.34441	0.2066	0.26617	1189.06	0.7703	1.3401	0.5699	0.2245	0.2585	1351.18
DO_L27_F	F	31.4	0.53079	138	0.2603	0.3112	0.0509	0.1944	0.0156	1244.84	17.4448	2.9049	4.9139	0.28215	1.4395	24931.6	266.632	451.032	0.75148	1.09968	0.3482	0.2189	0.2283	1224.73	0.9818	1.663	0.6812	0.258	0.3889	1355.37
DO_L28_F	F	28.2	0.65568	118	0.2895	0.3596	0.0701	0.194	0.02	1225.73	24.8776	3.4071	5.0903	0.62942	2.8185	20791.9	214.273	320.128	0.81471	1.19207	0.37736	0.2127	0.31064	1191.34	0.9751	1.6652	0.6901	0.2582	0.3858	1333.85
DO_L29_F	F	24.6	0.71792	104	0.3397	0.4076	0.0679	0.2205	0.0262	1246.27	31.602	4.4116	6.2984	0.50097	3.1204	18865.7	226.315	323.108	0.9145	1.24436	0.32986	0.2381	0.35246	1192.07	1.0761	1.5898	0.5137	0.3134	0.3978	1287.96
DO_L30_F	F	38.5	0.69178	102	0.2731	0.3277	0.0546	0.195	0.0168	1265.1	19.4303	3.0813	4.3438	0.61569	2.2523	19311	226.944	319.921	0.83727	1.14493	0.30766	0.2198	0.33361	1180.05	0.9893	1.6977	0.7085	0.2576	0.4052	1318.05
DO_L31_F	F	21.7	0.71525	94	0.2464	0.2572	0.0108	0.2388	0.0108	1273.14									0.8272	1.10354	0.27634	0.2531	0.26382	1223.18	0.9548	1.4724	0.5174	0.2744	0.3248	1336.26
DO_L32_F	F	23.4	0.64133	75	0.3139	0.3589	0.045	0.2306	0.0205	1266.71	24.0111	3.7329	5.5247	0.82549	3.8377	21156.5	259.274	383.725	0.92779	1.48884	0.56105	0.2226	0.39681	1170.41	0.9829	1.9202	0.9373	0.2352	0.4839	1303.5
DO_L33_F	F	22	0.64789	85	0.2733	0.3116	0.0383	0.211	0.0159	1280.1	22.8662	3.2985	5.579	0.55914	3.0085	18781.4	220.321	372.642	0.78625	1.2036	0.41735	0.2253	0.25924	1206.9	0.9513	1.6204	0.669	0.2512	0.3637	1338.68
DO_L44_F	F	26.5	0.60352	137	0.2518	0.2816	0.0298	0.2175	0.0129	1278.14	15.1161	2.5384	3.6922	0.83568	2.7523	16122	227.532	330.955	0.72872	1.02254	0.29382	0.2113	0.23038	1201.8	0.8775	1.5016	0.6241	0.2439	0.3128	1352.43
DO_L45_F	F	23.1	0.55555	111	0.2435	0.2702	0.0267	0.208	0.0118	1301.44	12.3804	2.6877	3.4071	0.95542	2.8034	14843.7	234.684	297.503	0.67368	0.98957	0.31589	0.2158	0.1812	1218.27	0.803	1.3142	0.5111	0.245	0.243	1344.66
DO_L46_F	F	21.8	0.49608	119	0.2265	0.2461	0.0196	0.2117	0.0101	1320.73	10.8597	2.1312	2.8642	0.86063	1.9389	15804.8	221.439	297.603	0.72647	0.87806	0.15159	0.2393	0.20177	1209.26	0.7649	1.1735	0.4086	0.2486	0.2137	1382.69
DO_L47_F	F	24.9	0.70036	97	0.3102	0.3426	0.0324	0.2411	0.019	1330.55	22.2029	3.4886	5.1989	0.60727	3.1552	17747	206.573	307.85	0.97256	1.37465	0.40209	0.226	0.4269	1206.26	1.063	1.6903	0.6273	0.2842	0.4054	1367.87
DO_L48_F	F	31.6	0.73645	126	0.2511	0.2902	0.0392	0.1969	0.0134	1303.59	16.9992	2.9863	4.3438	0.44014	2.0373	22329.7	260.266	378.569	0.78967	1.0933	0.30363	0.2496	0.22906	1200.71	1.0982	1.7509	0.6527	0.2852	0.4491	1357.96
DO_L49_F	F	27.6	0.65282	104	0.2929	0.3273	0.0344	0.2274	0.017	1329.39	22.6371	3.2578	4.7103	0.36292	1.7641	19120.7	216.827	313.495	0.76107	1.03338	0.27231	0.2332	0.25697	1207.81	1.0246	1.6208	0.5962	0.2825	0.3808	1370.37
DO_L50_F	F	32.7	0.97661	103	0.2793	0.3385	0.0592	0.198	0.0177	1297.07									0.8876	1.22671	0.33911	0.2289	0.31944	1176.87	1.0728	1.8803	0.8074	0.2678	0.4826	1361.18
