## Supplementary material for "Multi-Scale Cortical Bone Traits Vary in Two Mouse Models of Genetic Diversity": All Data for Inbred Founder Mice

### Sheet: All
Mouse	Grp_Strain	Grp_Sex	weight	BMC	FBG	R_Ct.Ar	R_Tt.Ar	R_M.Ar	R_Ct.Th	R_J	R_TMD	R_K	R_Fy	R_Fu	R_PYD	R_Wfx	R_E	R_Sy	R_Su	Lc.V/TV	V.V/TV	Lc.N/TV	Porosity	Lc.Vol	Lc.Vol/SA	Lc.AR	Lc.MaxFeret	Lc.Sphericity	Lc.SD.Phi	phosphate_proline	v2phos_amideIII	carbonate_phosphate	crystallinity	T_Ct.Ar	T_Tt.Ar	T_M.Ar	T_Ct.Th	T_J	T_TMD	F_Ct.Ar	F_Tt.Ar	F_Ma.Ar	F_Ct.Th	F_J	F_TMD
CAST_1_M	CAST	M	17.68	0.45727	112	0.23389	0.2858	0.05191	0.1813	0.01233	1291.23	15.7925	2.6877	3.8958	0.60624	2.4114	23559.7	281.521	408.063	0.017846	0.005932	87077.4	0.0237785	192.882	0.6582	0.26553	16.1918	0.36956	17.1523	111.442	2.31676	0.106339	0.05974	0.68812	1.044	0.35584	0.2223	0.17916	1177.47	0.90553	1.49617	0.59064	0.239	0.31527	1336.7
CAST_2_M	CAST	M	17.51	0.44398	208	0.23902	0.28506	0.04604	0.1933	0.01248	1285.43	15.2924	2.4569	3.5429	0.44368	1.7064	24949	266.793	384.713	0.015291	0.004576	57357.1	0.0198662	231.318	0.67446	0.21834	19.5792	0.35541	17.5867	118.853	1.5205	0.105276	0.0598729	0.73824	1.1251	0.38682	0.2343	0.20584	1145.78	0.87609	1.48968	0.61359	0.2341	0.30441	1359.71
CAST_3_M	CAST	M	16.69	0.41435	87	0.24789	0.29401	0.04612	0.1961	0.01371	1291.85	15.3059	2.742	3.7872	0.65216	2.5895	25435.6	286.046	395.083	0.0161	0.005583	59675.3	0.0216834	228.767	0.67287	0.22782	19.0432	0.36498	15.7841	165.188	1.89152	0.104712	0.0596919	0.64839	1.0197	0.37133	0.2214	0.15881	1147.63	0.87865	1.42972	0.55107	0.2356	0.2965	1369.07
CAST_4_M	CAST	M	17.884	0.45852	118	0.24646	0.28694	0.04048	0.2038	0.01287	1272.68	14.8514	2.5791	3.9229	0.54393	2.2567	25388.9	273.354	415.786	0.018579	0.007526	63775.7	0.0261047	258.964	0.73862	0.24479	19.0121	0.37457	16.6285					0.7191	1.0922	0.37306	0.2356	0.19061	1199.82	0.92482	1.50805	0.58323	0.2514	0.2965	1345.62
CAST_M14	CAST	M	16.9	0.40403	102	0.23679	0.29987	0.06308	0.1739	0.01356	1285.96	14.3252	2.6063	3.5564	0.30991	1.2676	23586.5	283.146	386.376															0.66378	1.066	0.40221	0.2109	0.17785	1185.42	0.82621	1.43848	0.61227	0.2188	0.33256	1333.05
CAST_M15	CAST	M	16.5	0.38792	127	0.22436	0.27321	0.04885	0.18	0.01147	1280.17	12.5449	2.3619	3.1356	0.68848	2.2391	25040.2	269.58	357.89															0.67513	1.0454	0.37027	0.2324	0.17023	1175.93	0.85518	1.33661	0.48143	0.2244	0.25743	1313.61
CAST_M16	CAST	M	17.2	0.38662	120	0.2315	0.28823	0.05673	0.1772	0.01269	1261.62	11.4191	2.0361	3.0542	1.2116	2.9361	22792.9	225.26	337.89											107.553	2.02571	0.107671	0.0600232	0.68215	1.0491	0.36691	0.2301	0.17176	1174.14	0.87731	1.35108	0.47377	0.2271	0.2673	1318.33
CAST_M17	CAST	M	18	0.46046	94	0.2496	0.31602	0.06642	0.1794	0.01515	1248.78	16.231	2.837	3.9772	0.69867	2.6393	23243.2	276.226	387.245															0.7544	1.1948	0.4404	0.2184	0.23256	1171.51	1.00449	1.6593	0.65481	0.2627	0.39787	1356.14
CAST_M18	CAST	M	17.6	0.43487	166	0.24591	0.29318	0.04727	0.1971	0.01324	1284.27	13.4007	2.9592	4.1401	0.26532	1.3511	22064.3	337.466	472.143															0.65243	1.0131	0.36065	0.2118	0.16797	1187.48	0.89356	1.48338	0.58982	0.224	0.3142	1324.58
CAST_5_F	CAST	F	13.64	0.38237	161	0.20156	0.23122	0.02966	0.1854	0.00834	1290.6	10.4326	1.8732	2.6877	0.73499	1.9639	29007.7	293.467	421.061	0.010584	0.002637	60015.9	0.0132204	165.359	0.65095	0.221	16.3975	0.39517	17.5256	114.173	2.46537	0.104393	0.0599732	0.62338	0.88341	0.26003	0.2322	0.13025	1178.52	0.76895	1.18793	0.41898	0.245	0.20294	1358.73
CAST_6_F	CAST	F	13.14	0.36066	159	0.20347	0.23567	0.0322	0.1834	0.00857	1294.61	10.6554	2.0226	2.742	0.77367	2.1967	27687.8	280.636	380.459	0.012643	0.002552	56083.7	0.0151952	212.083	0.69315	0.20423	18.7611	0.38639	15.8476	126.744	1.72831	0.100673	0.0606111	0.64127	0.91977	0.2785	0.2286	0.14324	1188.17	0.75235	1.1694	0.41705	0.2399	0.19506	1367.29
CAST_7_F	CAST	F	13.09	0.37301	162	0.19798	0.23084	0.03286	0.1803	0.00833	1292.21	9.2985	1.9004	2.5248	0.46878	1.3322	26472.2	285.611	379.455	0.008188	0.002213	59499.2	0.0104012	136.204	0.52626	0.27151	15.1688	0.33762	16.4494	133.318	2.5036	0.107911	0.0600024	0.59375	0.85647	0.26272	0.2237	0.1258	1169.15	0.7602	1.17736	0.41716	0.2424	0.20187	1343.66
CAST_F9	CAST	F	12.7	0.31062	155	0.19721	0.23747	0.04026	0.1673	0.00852	1280.97	9.6112	1.914	2.742	0.58542	1.74	23601.4	262.799	376.491											194.16	1.95779	0.106365	0.0593963	0.5594	0.80558	0.24618	0.2077	0.11279	1198.67	0.71264	1.11269	0.40005	0.2356	0.18196	1359.44
WSB_5_M	WSB	M	17.92	0.44085	129	0.23669	0.28031	0.04362	0.197	0.012	1332.07	14.3684	2.5927	3.4886	0.67283	2.2979	21661.3	271.57	365.412	0.015313	0.002304	70719.9	0.0176174	199.383	0.68413	0.24318	16.8253	0.38823	20.9625	131.976	2.214	0.10585	0.0585469	0.66715	0.94497	0.27783	0.1937	0.2079	1147.72	0.76301	1.32882	0.56581	0.2268	0.23857	1356.59
WSB_6_M	WSB	M	17.03	0.41282	116	0.22426	0.25909	0.03483	0.202	0.01018	1322.35	12.2801	2.294	3.0135	0.77086	2.2404	21094	261.43	343.417	0.015767	0.003578	79753.6	0.0193447	187.859	0.7621	0.22856	16.1457	0.44003	17.661	156.216	1.97162	0.113169	0.0582484	0.59336	0.83598	0.24262	0.187	0.16018	1140.49	0.66939	1.11208	0.44269	0.2177	0.17032	1354.81
WSB_7_M	WSB	M	16.69	0.46029	112	0.23526	0.28189	0.04663	0.1977	0.01202	1323.6	15.5119	2.7148	3.7465	0.50008	1.7765	20376	224.877	310.33	0.014236	0.001978	78214.8	0.0162139	171.265	0.7533	0.26166	15.1755	0.44037	18.5544	196.55	2.35283	0.112183	0.0578333	0.63838	0.95315	0.31477	0.1895	0.1866	1143.18	0.69616	1.22576	0.5296	0.2116	0.19902	1354.89
WSB_8_M	WSB	M	17.8	0.41751	84	0.22787	0.26899	0.04112	0.2002	0.01081	1312.72	14.0431	2.6198	3.5021	0.39968	1.5818	22349.6	299.628	400.54	0.01324	0.001353	70931.1	0.0145931	174.765	0.71696	0.22678	15.885	0.41971	16.1971					0.64935	0.91477	0.26542	0.1961	0.18659	1147.08	0.74055	1.21145	0.4709	0.2374	0.20529	1373.98
WSB_M14	WSB	M	19	0.49326	125	0.24476	0.27937	0.03461	0.2147	0.01184	1305.32	15.2431	2.4026	3.4614	0.93298	2.7567	20987.3	221.743	319.46															0.74334	1.0276	0.28427	0.2185	0.24066	1197.07	0.91516	1.45455	0.53939	0.2547	0.3197	1361.85
WSB_M15	WSB	M	18.6	0.46714	131	0.24473	0.27741	0.03268	0.215	0.01178	1296.13	13.104	2.9728	3.6922	0.51248	2.0464	19796.8	304.836	378.609															0.70899	0.97595	0.26696	0.2175	0.21306	1209.47	0.82198	1.32537	0.50339	0.2494	0.24561	1367.91
WSB_M16	WSB	M	19	0.47381	125	0.24881	0.28497	0.03616	0.2164	0.01242	1325.38	14.3153	2.6741	3.6379	0.5584	2.1021	20459	267.885	364.433															0.69543	0.97181	0.27638	0.2126	0.20389	1215.67	0.73893	1.28244	0.54351	0.2209	0.21985	1359.98
WSB_M17	WSB	M	18.4	0.44806	116	0.23595	0.2757	0.03975	0.1971	0.0115	1322.17	15.3833	2.8099	3.7329	1.3541	4.0842	23538.9	306.313	406.937											118.997	2.00024	0.102163	0.058608	0.67783	0.92564	0.24781	0.2045	0.19834	1177.81	0.76572	1.33574	0.57002	0.2264	0.23769	1361.4
WSB_1_F	WSB	F	15.82	0.45131	115	0.23838	0.26412	0.02574	0.2176	0.01063	1343.66	15.7361	2.4977	3.6922	0.63252	2.2154	25850	282.852	418.13	0.015574	0.001714	76668.5	0.0172881	188.485	0.71191	0.24939	16.191	0.41144	17.9845	146.273	1.80138	0.106845	0.0584999	0.61558	0.80423	0.18865	0.2024	0.15943	1152.92	0.68846	1.20161	0.51315	0.2105	0.19045	1342.05
WSB_2_F	WSB	F	15.13	0.45819	116	0.23937	0.2706	0.03123	0.217	0.0116	1343.3	12.0958	1.9547	4.0858	0.74621	2.701	23424	239.792	501.232	0.01412	0.005579	75980.6	0.0196987	176.75	0.63607	0.26704	15.1682	0.36947	24.0746	127.525	2.12987	0.108356	0.0592547	0.66253	0.85031	0.18778	0.221	0.16462	1188.35	0.79804	1.23373	0.43569	0.2537	0.22508	1397.79
WSB_3_F	WSB	F	16.65	0.52069	116	0.25452	0.28888	0.03436	0.2164	0.01292	1353.74	15.3658	2.9456	3.6922	0.83096	2.9002	22592.9	289.73	363.164	0.014144	0.003013	72832.2	0.0171573	190.149	0.70687	0.22804	16.7631	0.40391	15.8921	170.51	2.35978	0.111369	0.0588043	0.72977	0.93545	0.20568	0.2372	0.20482	1186.87	0.82095	1.29486	0.47391	0.2547	0.24121	1395.2
WSB_4_F	WSB	F	13.9	0.36242	135															0.012104	0.000777	71447.7	0.0128811	165.923	0.68269	0.21331	15.8056	0.41107	12.8163					0.54343	0.69187	0.14844	0.2022	0.11437	1178.34	0.63091	1.04908	0.41817	0.2165	0.1504	1352.76
WSB_F9	WSB	F	16.3	0.45531	140	0.24612	0.27396	0.02784	0.2188	0.01143	1339.56	16.2627	2.8642	4.303	0.59428	2.625	24311.8	306.053	459.805											170.13	2.63834	0.11278	0.0587073	0.6532	0.85272	0.19952	0.2196	0.16344	1211.63	0.72672	1.20656	0.47984	0.2257	0.19797	1361.67
WSB_F10	WSB	F	16.1	0.43442	73	0.24611	0.28075	0.03464	0.2141	0.01242	1284.45	15.8241	2.8777	4.2623	0.4267	1.9027	27512.5	319.267	472.877															0.65262	0.83973	0.18711	0.2151	0.17298	1198.48	0.68756	1.11943	0.43187	0.2243	0.17232	1382.45
WSB_F11	WSB	F	16.5	0.46679	132	0.25523	0.28993	0.0347	0.221	0.0129	1328.41	17.6165	3.3936	4.8596	0.55781	2.6592	24586.9	313.998	449.646															0.63088	0.84983	0.21895	0.2185	0.14904	1208.16	0.72642	1.20769	0.48127	0.2258	0.19862	1366.31
WSB_F12	WSB	F	16.7	0.48308	83	0.27295	0.30177	0.02882	0.2253	0.01435	1298.18	14.309	2.4026	3.3664	1.0087	2.7563	20952.8	228.635	320.347															0.67456	0.87061	0.19606	0.2265	0.16862	1203.27	0.78158	1.26166	0.48008	0.2438	0.22461	1367.83
WSB_F13	WSB	F	17.9	0.53174	97	0.28988	0.32936	0.03948	0.2287	0.01676	1331.62	17.448	3.2442	5.2668	0.44678	2.4611	19450.9	265.802	431.512															0.71265	0.95421	0.24156	0.2199	0.21647	1213.7	0.83878	1.41547	0.57669	0.2425	0.2733	1373.53
PWK_5_M	PWK	M	24.25	0.53305	183	0.21309	0.26772	0.05463	0.1678	0.01068	1290.51	11.3633	2.742	3.2035	0.60993	1.9918	15555.6	258.383	301.873	0.019425	0.010913	81847.8	0.0303375	223.602	0.71827	0.27768	16.6545	0.38502	26.8669					0.62992	0.96566	0.33574	0.2008	0.15399	1133.72	0.72448	1.28649	0.56201	0.22	0.21577	1315.75
PWK_6_M	PWK	M	22.55	0.46293	152	0.2014	0.24525	0.04385	0.1688	0.00901	1292.03	11.9706	2.3755	3.0542	1.1679	2.5533	25687.7	322.818	415.052	0.014777	0.010633	71936.7	0.0254104	186.241	0.75271	0.20327	16.7905	0.42559	20.8386	147.578	2.44537	0.112922	0.0600062	0.58528	0.87783	0.29254	0.2016	0.12756	1127.87	0.7296	1.23765	0.50805	0.2362	0.20824	1375.85
PWK_7_M	PWK	M	21.54	0.46533	176	0.18475	0.22899	0.04424	0.1584	0.00795	1265.45	9.1836	1.6425	2.2397	0.72022	1.551	21948	216.277	294.924	0.018133	0.009531	74921.4	0.0276642	225.433	0.79561	0.23993	17.3491	0.42676	19.2514	173.093	2.16746	0.103665	0.0593357	0.53641	0.84598	0.30957	0.1907	0.11148	1102.92	0.72499	1.28272	0.55773	0.2255	0.21978	1366.04
PWK_8_M	PWK	M	22.18	0.47509	164	0.18305	0.22016	0.03711	0.1651	0.0073	1281.24	9.0283	1.1538	2.2397	1.0948	2.16	19200.9	170.367	330.712	0.017281	0.009453	78996.6	0.0267339	205.496	0.65094	0.24168	17.0811	0.37161	20.951	141.713	2.20564	0.109124	0.0596356	0.53179	0.81914	0.28735	0.1884	0.1071	1117.95	0.65025	1.16993	0.51968	0.2026	0.17495	1339.29
PWK_M9	PWK	M	19	0.39746	151	0.19752	0.24887	0.05135	0.1604	0.00939	1312.09	10.7518	1.9818	2.6063	1.1578	2.1102	25356.7	275.259	361.985															0.49668	0.8026	0.30592	0.1817	0.1097	1106.31	0.62225	1.16931	0.54706	0.1926	0.16886	1330.64
PWK_M10	PWK	M	22.3	0.40244	253	0.20195	0.25538	0.05343	0.1602	0.00982	1289.26	11.0388	1.7375	2.5384	0.87245	1.7205	23337.8	226.913	331.506											138.841	2.51886	0.107596	0.0598226	0.55248	0.90178	0.3493	0.1899	0.12065	1164.18	0.65356	1.18483	0.53127	0.2005	0.17656	1322.79
PWK_M11	PWK	M	16.8	0.43455	106	0.21277	0.2448	0.03203	0.1906	0.00929	1291.05	9.7937	1.4524	2.6063	0.50097	1.2814	19440.1	171.132	307.078															0.60337	0.96306	0.35969	0.199	0.14008	1168.6	0.79775	1.35052	0.55277	0.243	0.24729	1366.4
PWK_M12	PWK	M	23.1	0.45932	256	0.20084	0.25006	0.04922	0.1645	0.00952	1281.68	9.3647	1.6696	2.294	1.1127	2.2156	18640.3	212.766	292.337															0.58413	0.95238	0.36825	0.1845	0.14418	1129.42	0.71356	1.31345	0.59989	0.2095	0.21785	1319.32
PWK_M13	PWK	M	19.4	0.38202	179	0.18388	0.2197	0.03582	0.1665	0.00732	1263.94	7.1957	1.6018	2.2805	0.7403	1.7705	13897.1	194.102	276.348															0.51554	0.79336	0.27783	0.1931	0.10118	1153.28	0.57581	1.04593	0.47012	0.1876	0.13715	1309.6
PWK_1_F	PWK	F	17.53	0.4353	193	0.17912	0.21939	0.04027	0.1574	0.00713	1241.02	8.5405	1.8461	2.2397	0.51972	1.2695	19374.2	256.648	311.375	0.019608	0.009452	78506.3	0.0290598	231.896	0.77928	0.24903	17.4133	0.41054	25.2022					0.51852	0.79962	0.2811	0.1806	0.10874	1092.44	0.66681	1.17513	0.50832	0.2106	0.1798	1334.74
PWK_2_F	PWK	F	16.75	0.4567	182	0.20136	0.24069	0.03933	0.171	0.00878	1265.1	9.5517	1.8461	2.3619	0.89253	1.8752	23137.2	259.669	332.223	0.017159	0.009945	75894.1	0.0271047	209.102	0.79715	0.22823	16.9569	0.44505	19.4927	133.714	1.97494	0.0960528	0.0603204	0.51352	0.80414	0.29062	0.1818	0.10414	1136.41	0.7927	1.29464	0.50194	0.2548	0.23888	1368.89
PWK_3_F	PWK	F	18.7	0.4475	211	0.18726	0.22655	0.03929	0.1702	0.0079	1248.24	9.0469	1.5746	2.1312	0.56445	1.2125	28732.2	256.243	346.812	0.01702	0.007806	77094.4	0.024826	201.438	0.77439	0.23016	16.9186	0.42838	19.6918	150.252	1.73453	0.0984037	0.0601579	0.51688	0.81905	0.30216	0.1822	0.10422	1127.04	0.68674	1.22336	0.53662	0.2186	0.19801	1363.37
PWK_4_F	PWK	F	17.5	0.4286	229	0.20043	0.23892	0.03849	0.1758	0.00874	1301.66	12.0047	2.009	2.6877	0.67593	1.8069	26976	261.048	349.24	0.017707	0.010628	76684.5	0.0283356	212.734	0.78093	0.21901	17.4811	0.42459	17.4922	163.588	1.90133	0.0947678	0.0604143	0.50774	0.8001	0.29235	0.1777	0.10387	1116.09	0.64943	1.1564	0.50697	0.2068	0.17281	1350.62
PWK_F14	PWK	F	18.4	0.47065	156	0.20383	0.25281	0.04898	0.1671	0.00953	1290.96	10.9106	1.9004	2.6877	0.546	1.5008	19442.7	226.42	320.223															0.51409	0.83963	0.32554	0.1793	0.10763	1149.53	0.63641	1.16676	0.53035	0.2017	0.17161	1344.91
PWK_F15	PWK	F	16.6	0.40652	177	0.20154	0.23747	0.03593	0.175	0.00851	1286.41	9.9414	1.7782	2.4569	0.60314	1.5486	21462.1	235.751	325.733											143.075	2.31333	0.101793	0.0600294	0.50823	0.79798	0.28975	0.2022	0.09628	1171.51	0.6433	1.13833	0.49503	0.2085	0.16899	1347.58
PWK_F16	PWK	F	17.3	0.43202	268	0.1801	0.20653	0.02643	0.1738	0.00643	1296.93	8.975	1.7104	2.3483	0.78814	1.8089	20890.5	230.899	317.028															0.47648	0.74574	0.26926	0.1898	0.08721	1169.63	0.62228	1.08073	0.45845	0.2047	0.15104	1343.21
PWK_F17	PWK	F	20.5	0.45998	144	0.18507	0.24326	0.05819	0.1504	0.00879	1259.48	9.5122	1.561	2.3212	0.48561	1.1129	22507.6	213.95	318.134															0.43357	0.69129	0.25772	0.17	0.07222	1148.68	0.53084	0.9953	0.46446	0.1761	0.12397	1297.91
PWK_F18	PWK	F	16.8	0.42705	196	0.1963	0.22258	0.02628	0.1886	0.00759	1249.05	8.6715	1.6561	2.1312	0.66087	1.4622	22289.7	231.222	297.556															0.50332	0.76046	0.25714	0.1872	0.09451	1167.66	0.64254	1.15889	0.51635	0.2037	0.17089	1331
AJ_5_M	AJ	M	26.48	0.5694	85	0.20527	0.2582	0.05293	0.169	0.00995	1300.59	12.6481	2.1312	2.932	0.63621	1.6074	23475.7	279.588	384.656	0.016402	0.005322	56000.1	0.021724	260.834	0.83071	0.24113	18.2976	0.42168	22.0257	131.795	2.58972	0.101077	0.0597396	0.63829	0.90832	0.27003	0.1981	0.19043	1156.81	0.84485	1.33777	0.49292	0.2591	0.25632	1358.82
AJ_6_M	AJ	M	25	0.49197	121	0.2151	0.25261	0.03751	0.1901	0.00972	1303.98	11.7356	2.1854	2.9049	0.3232	1.0656	17617.8	231.465	307.661	0.012388	0.002357	46772.9	0.0147453	239.473	0.75207	0.24678	17.4532	0.39407	18.1005					0.60741	0.84512	0.23771	0.1998	0.1669	1182.97	0.81367	1.28205	0.46838	0.2505	0.23526	1381.38
AJ_7_M	AJ	M	26.27	0.56976	113	0.22731	0.28052	0.05321	0.1775	0.01163	1240.4	12.9913	2.5791	3.4886	1.1502	3.1266	19300.1	266.349	360.271	0.015688	0.002802	53204.4	0.01849	278.143	0.75904	0.24819	18.3036	0.37949	17.9962	129.729	1.71959	0.108019	0.0602208	0.64214	0.86349	0.22136	0.2178	0.17481	1168.69	0.85333	1.35978	0.50645	0.2503	0.26537	1377.9
AJ_8_M	AJ	M	31.74	0.59243	124	0.22186	0.277	0.05514	0.1751	0.01132	1299.16	14.2867	2.6334	3.5564	0.75211	2.2706	21767.6	256.619	346.568	0.015795	0.003301	58690.6	0.0190956	255.549	0.79389	0.24497	17.7245	0.4052	18.889	157.519	2.28681	0.119573	0.0592414	0.6506	0.91506	0.26445	0.2075	0.1847	1143.74	0.85284	1.35162	0.49878	0.245	0.26147	1396.45
AJ_M14	AJ	M	26.7	0.55963	138	0.22302	0.25861	0.03559	0.1966	0.01029	1303.62	12.3618	2.3212	3.1085	0.81678	2.3381	23493.4	306.741	410.782											116.764	2.25759	0.105931	0.0594116	0.62992	0.85204	0.22213	0.2147	0.15889	1215.11	0.8739	1.32786	0.45396	0.2637	0.25642	1365.86
AJ_M15	AJ	M	24.6	0.57818	146	0.22617	0.26857	0.0424	0.1925	0.01109	1303.89	10.6262	2.1447	3.0135	0.73277	2.1561	18475.2	236.566	332.39															0.61154	0.83781	0.22626	0.2103	0.15089	1194.06	0.81847	1.30565	0.48718	0.2503	0.24029	1366.13
AJ_M16	AJ	M	27.8	0.57688	123	0.22034	0.26217	0.04183	0.1807	0.01068	1293.9	10.1475	1.9683	2.742	0.36587	1.1371	23019.7	247.651	345.003															0.66676	0.8961	0.22934	0.2246	0.18249	1176.59	0.90704	1.47018	0.56314	0.2558	0.31058	1365.24
AJ_M17	AJ	M	25.4	0.55635	138	0.22761	0.27342	0.04581	0.1846	0.01177	1276.24	10.0917	1.9275	2.7556	1.0199	2.307	19230.3	221.497	316.648															0.56893	0.77759	0.20866	0.2045	0.16661	1178.65	0.7713	1.30818	0.53688	0.2251	0.23448	1357.93
AJ_M18	AJ	M	25.9	0.61248	119	0.25172	0.29333	0.04161	0.2041	0.01334	1296.22	12.5753	2.009	2.9592	0.41814	1.2306	18489.9	196.077	288.817															0.65743	0.92535	0.26792	0.2012	0.19537	1196.79	0.88002	1.40638	0.52636	0.2547	0.28353	1365.06
AJ_1_F	AJ	F	23.55	0.56627	161	0.19675	0.23049	0.03374	0.1821	0.0081	1285.52	9.121	1.8461	2.4298	0.6591	1.4916	21725.6	248.61	327.215	0.014289	0.006032	53950.6	0.0203211	247.658	0.72921	0.21982	18.7225	0.37958	19.2277	130.89	2.76053	0.0999363	0.0602118	0.62193	0.82049	0.19856	0.2274	0.14311	1212.66	0.83613	1.19994	0.36381	0.2765	0.20928	1363.28
AJ_2_F	AJ	F	23	0.67001	120	0.21823	0.259	0.04077	0.1854	0.01013	1329.39	12.821	2.294	3.285	0.97993	2.4951	23253	251.716	360.445	0.014265	0.003746	56814.6	0.0180114	226.31	0.81105	0.23266	17.6524	0.4392	17.8129					0.60904	0.79028	0.18124	0.2229	0.14022	1199.48	0.81961	1.27281	0.4532	0.2544	0.22671	1404.83
AJ_3_F	AJ	F	23.4	0.66485	181	0.23638	0.29832	0.06194	0.1793	0.01339	1278.21	14.799	2.2669	3.2035	0.58202	1.7061	21450.6	229.953	324.964	0.013045	0.001272	51104.3	0.0143166	234.615	0.73884	0.24193	18.0698	0.39349	16.3517	157.022	2.06127	0.114376	0.059504	0.62982	0.81953	0.18971	0.2208	0.16556	1181.67	0.8341	1.31592	0.48182	0.2496	0.24278	1375.85
AJ_4_F	AJ	F	23.91	0.64429	156	0.21858	0.26814	0.04956	0.1755	0.01077	1300.41	14.83	2.4705	3.38	0.73764	2.0554	24530.7	289.987	396.741	0.01399	0.004912	55413.6	0.0189022	241.192	0.76766	0.2343	17.8681	0.40443	18.5884	128.587	1.81736	0.120554	0.0595059	0.60241	0.80298	0.20058	0.2142	0.14088	1195.43	0.85599	1.33564	0.47965	0.2564	0.24848	1376.38
AJ_F9	AJ	F	25.9	0.57515	120	0.2179	0.27501	0.05711	0.1699	0.01122	1273.04	13.3074	2.3076	3.3393	1.0264	2.5394	22114.5	269.789	390.4															0.67696	0.91631	0.23935	0.2224	0.17981	1197.16	0.84082	1.41444	0.57362	0.2397	0.2686	1364.88
AJ_F10	AJ	F	24.2	0.50879	163	0.22316	0.27607	0.05291	0.1743	0.01135	1279.37	13.4561	2.1854	3.8279	0.49742	1.7304	20116.2	207.125	362.791											125.902	2.631	0.0963851	0.0599397	0.6329	0.86061	0.22771	0.2165	0.16412	1223.19	0.84212	1.32743	0.48531	0.2532	0.2487	1359.8
AJ_F11	AJ	F	25.2	0.60571	143	0.21934	0.26208	0.04274	0.1818	0.01043	1309.6	11.5757	2.0497	3.1492	0.65142	1.9299	18260.1	233.004	357.993															0.66455	0.92304	0.25849	0.2235	0.18062	1208.25	0.8576	1.36447	0.50687	0.2557	0.25727	1372.11
AJ_F12	AJ	F	23.4	0.56542	141	0.20064	0.23993	0.03929	0.1735	0.00867	1261.8	10.5082	1.9004	2.5927	0.60358	1.5659	21454.2	247.269	337.346															0.60856	0.83781	0.22924	0.217	0.14344	1233.24	0.84055	1.32231	0.48176	0.2562	0.24955	1358.46
AJ_F13	AJ	F	21	0.49685	119	0.20593	0.24618	0.04025	0.1787	0.00915	1311.91	11.4928	2.0226	2.9863	0.907	2.26	23331.1	240.634	355.299															0.57249	0.77653	0.20404	0.2057	0.13146	1236.72	0.75042	1.18214	0.43172	0.2381	0.19704	1360.51
C57_1_M	B6	M	31.99	0.71172	160	0.26178	0.34686	0.08508	0.1751	0.0177	1232.46	24.5781	3.7193	4.7646	1.3547	4.171	24771.7	287.142	367.835	0.01992	0.034504	61960.3	0.0544238	305.088	0.82973	0.22019	18.8843	0.39708	21.4695	173.172	2.03913	0.105063	0.057922	1.0042	1.7698	0.76556	0.2085	0.60096	1089.47	1.00953	2.28352	1.27399	0.203	0.60181	1260.28
C57_2_M	B6	M	32.72	0.7018	179	0.26087	0.34684	0.08597	0.1743	0.01778	1237.1	21.3395	3.4479	4.2487	0.52267	2.3962	21062	246.208	303.398	0.018584	0.031486	62325.7	0.0500702	282.13	0.7709	0.20789	19.6124	0.386	16.0157	115.158	1.95658	0.100293	0.0595806	0.97605	1.7071	0.73102	0.1964	0.58707	1066.93	0.98398	2.246	1.26202	0.202	0.56721	1242.81
C57_3_M	B6	M	30.08	0.70199	117	0.25596	0.36326	0.1073	0.1597	0.01903	1240.04	23.0328	3.38	4.1809	1.5355	4.1324	21403	223.177	276.058	0.019236	0.031949	60330.1	0.0511853	303.704	0.68984	0.23539	19.74	0.33827	18.8873	164.928	1.88369	0.0990529	0.0586932	1.0124	2.0388		0.1892	0.65359	1052.83	1.06964	2.47693	1.40729	0.2115	0.69708	1285.07
C57_4_M	B6	M	31.91	0.72071	151	0.2647	0.35209	0.08739	0.1732	0.01845	1237.45	25.2619	4.0315	4.8596	1.6951	4.501	23352.9	314.144	378.664	0.019926	0.04008	50346	0.0600065	368.465	0.73842	0.2345	21.4508	0.34326	15.8242					1.0508	1.848	0.79721	0.2128	0.6298	1079.45	1.02667	2.36806	1.34139	0.2082	0.63375	1266.7
C57_M14	B6	M	28.3	0.60641	158	0.24671	0.33239	0.08568	0.1643	0.016	1225.51	19.0864	3.1899	4.4931	0.93712	3.3765	18864.2	226.299	318.745															0.88879	1.5168	0.62799	0.1979	0.45309	1091.56
C57_M15	B6	M	31	0.5985	140	0.24119	0.33368	0.09249	0.1591	0.01598	1179.4	18.557	2.742	4.2759	0.41725	1.8861	19851.1	229.667	358.143															0.8406	1.4932	0.65262	0.1842	0.42578	1088.08	1.0069	2.09887	1.09197	0.2233	0.57127	1273.66
C57_M16	B6	M	29.7	0.62206	167	0.25059	0.3422	0.09161	0.163	0.01688	1233.09	20.808	3.57	4.8867	1.9395	5.3992	20340.7	246.791	337.812											110.91	1.62352	0.103262	0.0591015	0.86946	1.5722	0.70274	0.1841	0.45082	1083.47	0.98312	2.06056	1.07744	0.2143	0.54359	1270.98
C57_M17	B6	M	29.9	0.62197	138	0.23073	0.31141	0.08068	0.16	0.01416	1222.21	17.6677	2.6877	3.6922	0.69807	2.5951	20764.8	229.124	314.756															0.81809	1.4322	0.61414	0.1802	0.39921	1086.67	0.86285	1.97014	1.10729	0.1922	0.44809	1243.79
C57_M18	B6	M	31.8	0.60247	125	0.23949	0.31753	0.07804	0.1656	0.01483	1226.22	17.3293	2.9592	4.2216	0.5959	2.1182	19169.1	234.134	334.016															0.85012	1.4503	0.60019	0.183	0.42649	1089.11	0.88918	1.92325	1.03407	0.2016	0.44669	1275.53
C57_5_F	B6	F	22.7	0.62351	144	0.23525	0.31659	0.08134	0.1632	0.01437	1204.19	17.6741	2.8234	3.8144	0.53803	2.006	21084.5	231.098	312.204	0.011952	0.010899	51375.2	0.0228505	221.796	0.68812	0.19335	18.4548	0.3715	14.9092	138.479	2.31086	0.104049	0.0592273	0.75796	1.1741	0.41616	0.1948	0.29103	1103.94	0.84189	1.69112	0.84923	0.206	0.35287	1310.93
C57_6_F	B6	F	28.06	0.66305	185	0.24418	0.32622	0.08204	0.1643	0.01551	1235.23	19.6844	2.8506	3.9772	0.3672	1.6008	22650.8	240.743	335.893	0.012131	0.014389	54791.3	0.0265192	207.156	0.67119	0.20461	17.823	0.37064	16.751	134.956	1.86691	0.110091	0.0592051	0.80635	1.4535	0.64714	0.1771	0.39544	1047.27	0.86711	1.89427	1.02716	0.1986	0.4238	1295.15
C57_7_F	B6	F	28.21	0.64091	145	0.25831	0.3385	0.08019	0.1741	0.01678	1252.35	19.6235	3.2171	4.3438	0.49285	2.3054	19722.4	255.674	345.214	0.011886	0.015177	49748.7	0.0270625	224.289	0.67317	0.20157	18.5503	0.36314	12.661	125.227	1.63086	0.0983038	0.0589642	0.81289	1.3398	0.52689	0.1962	0.34413	1067.39	0.89389	1.83738	0.94349	0.2107	0.41181	1302.91
C57_8_F	B6	F	21.83	0.57675	102	0.25446	0.33262	0.07816	0.1716	0.01614	1231.39	19.1112	3.4343	4.8053	0.45062	2.3538	19792.1	280.849	392.967	0.014161	0.013948	56842.1	0.028109	230.795	0.70177	0.22819	17.8286	0.37189	18.574					0.75132	1.2571	0.50582	0.1806	0.29773	1092.81	0.78813	1.60267	0.81454	0.2005	0.31056	1290.87
C57_F9	B6	F	20.2	0.55825	158	0.24225	0.30986	0.06761	0.1691	0.01411	1239.77	17.2559	2.6741	4.3573	0.36439	1.6843	21901.9	232.647	379.085															0.74738	1.2151	0.46772	0.1864	0.29828	1109.78	0.78063	1.67613	0.8955	0.1912	0.3317	1308.7
C57_F10	B6	F	22.9	0.5911	140	0.23968	0.32168	0.082	0.1616	0.01515	1240.66	17.3843	2.8234	3.8958	0.31833	1.4296	20331.4	260.628	359.617											136.684	2.1182	0.105632	0.058711	0.76114	1.3329	0.57181	0.1817	0.32374	1094	0.83505	1.7962	0.96115	0.1964	0.38521	1289.8
C57_F11	B6	F	22.1	0.57697	167	0.2191	0.30181	0.08271	0.1532	0.01303	1205	13.6306	2.647	3.5836	0.77308	2.7096	18206	251.706	340.771															0.76979	1.2997	0.52987	0.1805	0.3253	1095.78	0.77791	1.69937	0.92146	0.1875	0.33341	1264.12
C57_F12	B6	F	23.5	0.58347	138	0.22884	0.30262	0.07378	0.1618	0.01334	1238.88	15.4465	2.9863	3.9094	0.48797	2.0449	19923.9	255.332	334.253															0.74497	1.2302	0.48523	0.1865	0.2931	1115.61	0.84951	1.76889	0.91938	0.2024	0.38423	1308.17
C57_F13	B6	F	22.8	0.54167	125	0.22423	0.30441	0.08018	0.153	0.01336	1249.14	14.1874	2.742	3.6379	0.79596	2.7228	17943.5	250.422	332.243															0.66388	1.1394	0.47552	0.1736	0.26732	1107.62
129S1_1_M	x129S1	M	31.67	0.81769	105	0.31298	0.36364	0.05066	0.2282	0.02039	1331.09	29.1521	4.2216	6.1763	0.44383	2.8932	26436	278.326	407.197	0.022274	0.014309	77516.7	0.0365835	267.89	0.73751	0.22659	19.3763	0.37566	19.5638	180.885	2.13229	0.116309	0.0589309	0.84012	1.1877	0.34757	0.2047	0.31939	1164.14	0.93417	1.68189	0.74772	0.232	0.37503	1324.49
129S1_2_M	x129S1	M	29.56	0.72497	91	0.27432	0.32354	0.04922	0.2072	0.01622	1328.05	19.6345	3.4343	4.6424	1.0679	3.8246	21453.4	257.235	347.724	0.020079	0.012699	76118.3	0.0327785	249.664	0.76834	0.18835	19.389	0.39665	22.596	188.199	2.64361	0.121233	0.0582989	0.73949	1.0257	0.2862	0.202	0.25462	1159.32	0.85626	1.42788	0.57162	0.2542	0.28183	1371.48
129S1_3_M	x129S1	M	26.98	0.64179	71	0.29671	0.3418	0.04509	0.231	0.01831	1333.14	27.7877	4.0044	5.6333	0.60712	3.2484	27426.3	301.292	423.851	0.01987	0.012853	70263.2	0.0327232	263.182	0.7007	0.21682	20.2315	0.37027	19.9896	149.649	2.55469	0.10675	0.0590949	0.8228	1.1253	0.30245	0.2254	0.29698	1172.31	0.89554	1.51225	0.61671	0.2508	0.31248	1354.18
129S1_4_M	x129S1	M	28.1	0.64626	81	0.31285	0.38	0.06715	0.2193	0.02251	1298.98	31.4306	4.3709	5.8098	0.48605	2.8834	27558	299.018	397.452	0.018176	0.008373	67735.4	0.0265492	234.872	0.70084	0.20829	19.0801	0.36672	17.4055					0.69081	1.0121	0.32131	0.1829	0.24571	1200.99	0.83297	1.51499	0.68202	0.2258	0.30222	1358.37
129S1_M14	x129S1	M	31.8	0.73038	78	0.32691	0.38145	0.05454	0.248	0.02254	1333.14	31.5919	4.5745	6.7735	0.85488	4.7458	25451	266.326	394.352															0.82857	1.1785	0.34998	0.2009	0.35667	1158.08	0.97395	1.58639	0.61244	0.2765	0.35746	1364.26
129S1_M15	x129S1	M	28.5	0.66101	81	0.28526	0.33224	0.04698	0.228	0.01699	1323.42	20.5742	4.208	5.769	0.4112	2.6631	20943	284.794	390.444															0.75633	1.0305	0.27417	0.2125	0.24281	1212.01	0.94555	1.54368	0.59813	0.2711	0.34066	1359.98
129S1_M16	x129S1	M	27.8	0.7145	96	0.33233	0.38539	0.05306	0.2375	0.02315	1301.21	27.8272	4.208	6.9229	0.61037	3.8578	21244.5	255.986	421.138											132.676	2.26254	0.0988615	0.0594769	0.82713	1.1481	0.32102	0.2286	0.29515	1199.7	1.02931	1.69951	0.6702	0.2702	0.41781	1347.23
129S1_M17	x129S1	M	31.9	0.71306	76	0.29195	0.34209	0.05014	0.2178	0.01844	1303	23.1821	3.1356	5.3482	0.38994	2.1113	20325.8	196.98	335.975															0.76979	1.0796	0.30976	0.1994	0.28139	1169.63	0.89674	1.55503	0.65829	0.2436	0.33104	1326.09
129S1_M18	x129S1	M	33.4	0.80388	76	0.34199	0.41477	0.07278	0.2325	0.02736	1323.51	43.6141	5.674	8.3481	0.55161	4.0686	32737.3	288.144	423.945															0.89043	1.2873	0.39692	0.2299	0.34667	1195.57	1.06451	1.80124	0.73673	0.2705	0.45069	1356.32
129S1_5_F	x129S1	F	24.32	0.76309	118	0.31317	0.36287	0.0497	0.2373	0.02049	1317.8	29.0106	3.6922	6.0405	0.44309	2.7263	25720.2	273.139	446.864	0.0192	0.013486	76484.3	0.032686	234.927	0.76354	0.19091	19.413	0.40563	24.2672	180.926	1.94608	0.0991638	0.059525	0.80596	1.1125	0.30649	0.2154	0.26942	1151.06	0.9777	1.72323	0.74553	0.2562	0.39039	1364.79
129S1_6_F	x129S1	F	22.34	0.66158	112	0.2745	0.32527	0.05077	0.2094	0.01618	1259.66	21.9125	2.932	4.4252	0.3672	1.7418	24581.3	235.843	355.949	0.018707	0.008296	84466.1	0.0270027	210.015	0.68536	0.17915	18.6896	0.3817	17.3187	163.175	2.29658	0.11316	0.0586785	0.73737	1.0061	0.26869	0.211	0.22743	1196.24	0.85843	1.43584	0.57741	0.25	0.27888	1388.42
129S1_7_F	x129S1	F	21.27	0.66983	105	0.27975	0.32928	0.04953	0.2145	0.01678	1314.95	21.1198	3.4343	4.751	0.87171	3.4355	21999.8	238.726	330.253	0.019921	0.008778	75404.7	0.0286994	246.232	0.75381	0.18348	19.9796	0.39404	17.0722					0.69456	0.98316	0.2886	0.2073	0.19678	1145.13	0.87431	1.49335	0.61904	0.2488	0.29722	1399.48
129S1_8_F	x129S1	F	21.85	0.66045	94	0.29801	0.35511	0.0571	0.2197	0.01941	1326.89	28.2413	4.0451	5.6333	0.3827	2.279	26729.5	261.434	364.077	0.022105	0.012724	84448.3	0.034829	247.158	0.73167	0.18666	19.4822	0.37881	17.5988	157.668	2.64535	0.107993	0.0591385	0.7596	1.0695	0.30986	0.2216	0.23144	1157.19	0.89736	1.60713	0.70977	0.2449	0.33871	1362.74
129S1_F9	x129S1	F	23.5	0.71165	84	0.28073	0.31976	0.03903	0.2166	0.0158	1289.8	19.738	2.7963	4.398	0.97004	3.8467	23084.2	228.257	359.006															0.77027	1.0799	0.30967	0.2105	0.25245	1206.75	0.91289	1.58623	0.67334	0.2473	0.33276	1368.36
129S1_F10	x129S1	F	21.8	0.71026	86	0.27991	0.32433	0.04442	0.225	0.01613	1319.76	21.2367	3.2307	4.7917	0.72657	3.2519	20960.5	227.326	337.168															0.69226	0.92833	0.23608	0.2038	0.20659	1223.28	0.90784	1.42808	0.52024	0.2494	0.28696	1373.98
129S1_F11	x129S1	F	22.7	0.71368	97	0.2789	0.32578	0.04688	0.2182	0.01623	1342.41	22.8324	3.5021	5.0225	0.83583	3.649	24871.5	272.309	390.521															0.77181	1.0699	0.29812	0.2103	0.24628	1190.49	0.90271	1.5478	0.64509	0.2472	0.31729	1379.95
129S1_F12	x129S1	F	21.9	0.71252	105	0.28554	0.3239	0.03836	0.2241	0.01641	1304.42	20.505	2.837	4.9817	0.67755	3.1646	24139.3	245.613	431.292															0.78384	1.0739	0.29004	0.2184	0.26591	1182.97	0.91092	1.51137	0.60045	0.2444	0.31099	1379.24
129S1_F13	x129S1	F	20.7	0.70534	99	0.27708	0.31386	0.03678	0.2327	0.01511	1291.32	19.7714	3.6243	5.6469	0.2696	1.7308	21118.6	306.908	478.178											183.16	2.5227	0.101693	0.0587452	0.74315	1.0185	0.27532	0.2168	0.23132	1194.72	0.88516	1.43578	0.55062	0.259	0.27939	1369.34
NOD_9_M	NOD	M	34.71	0.70498	97	0.26796	0.31446	0.0465	0.21	0.015	1340.09	19.1018	3.2035	4.2623	0.99381	3.5886	24031.4	288.668	384.075	0.015773	0.009538	63223.7	0.0253113	236.034	0.76052	0.21489	18.1237	0.40033	18.3793	165.922	1.84313	0.107604	0.0596261	0.73314	1.0389	0.30572	0.2349	0.21289	1163.31	0.94742	1.59094	0.64352	0.268	0.36858	1367.74
NOD_10_M	NOD	M	32.15	0.76253	82	0.29391	0.34119	0.04728	0.2221	0.01828	1313.16	20.8246	4.0858	5.1446	0.87761	3.8361	21724	302.794	381.258	0.015015	0.006844	63288.2	0.0218592	229.509	0.74529	0.21227	18.3071	0.39866	16.8004					0.79971	1.0997	0.29995	0.2619	0.22779	1174.53	0.90628	1.51673	0.61045	0.2518	0.32834	1379.24
NOD_11_M	NOD	M	29.65	0.72164	550	0.26565	0.30673	0.04108	0.2133	0.01431	1318.42	19.2992	2.9863	4.1809	0.55264	2.3965	23023.2	247.894	347.051	0.01738	0.006407	65770.1	0.0237872	243.577	0.70968	0.24104	17.8289	0.37125	17.6029					0.71525	1.0193	0.30409	0.2097	0.23405	1151.99	0.85657	1.47408	0.61751	0.2371	0.30252	1356.23
NOD_12_M	NOD	M	32.11	0.7413	216	0.30494	0.35964	0.0547	0.2147	0.01977	1321.54	20.7834	3.2578	4.3573	0.80025	3.3849	18704.6	210.907	282.089	0.015884	0.003677	65127.9	0.0195606	229.298	0.80434	0.20186	18.3426	0.43077	15.5597	175.358	2.45043	0.117172	0.0588466	0.77595	1.1271	0.35113	0.2422	0.23643	1149.86	0.89886	1.60381	0.70495	0.2402	0.3594	1364.79
NOD_13_M	NOD	M	33.25	0.71482	195	0.28726	0.33189	0.04463	0.2192	0.01722	1336.88	17.7169	3.3257	4.5202	1.0608	4.0922	21135.6	269.262	365.977	0.015707	0.006612	61187.5	0.0223192	245.73	0.78666	0.20354	18.656	0.40853	14.3781	159.809	2.73326	0.106403	0.0597397	0.7468	1.0316	0.28475	0.2389	0.2104	1180.56	0.9129	1.47402	0.56112	0.2658	0.32873	1356.23
NOD_M16	NOD	M	31.2	0.67629	184	0.27391	0.31728	0.04337	0.2112	0.01528	1336.7	17.6932	3.2035	4.0858	1.1115	4.1609	19755.1	269.56	343.803											139.248	2.10413	0.102555	0.0593728	0.76114	1.0785	0.31736	0.2341	0.22535	1179.4	0.83533	1.53721	0.70188	0.2232	0.325	1347.32
NOD_M17 (DIED)	NOD	M	33.4			0.2852	0.32777	0.04257	0.2206	0.01671	1277.85	17.5125	3.2035	4.5202	0.45372	2.2306	18539.5	244.154	344.506															0.74324	1.1433	0.4001	0.2166	0.2396	1173.86	0.92598	1.58705	0.66107	0.255	0.36451	1343.48
NOD_M18	NOD	M	29.7	0.61948	187	0.26289	0.30012	0.03723	0.2104	0.01379	1300.95	14.4701	2.9592	4.3302	0.50776	2.1997	18834.4	252.863	370.015															0.7216	1.0201	0.29851	0.2178	0.22867	1187.67	0.82182	1.41808	0.59626	0.2307	0.28018	1374.51
NOD_M19	NOD	M	30.8	0.74495	162	0.27514	0.31705	0.04191	0.2159	0.0153	1290.78	16.6417	3.2714	4.3845	0.68449	2.9815	19367.9	261.752	350.813															0.8001	1.1394	0.3393	0.2442	0.25277	1208.25	0.92853	1.57566	0.64713	0.2568	0.36001	1365.06
NOD_1_F	NOD	F	20.29	0.65876	488	0.24702	0.28286	0.03584	0.2066	0.01256	1291.23	15.6332	1.8054	3.2307	0.56047	1.7325	22342.5	152.795	273.422	0.015821	0.010069	64686.9	0.0258897	231.434	0.74943	0.2118	18.186	0.39815	14.7413					0.62896	0.89649	0.26753	0.2197	0.1416	1200.88	0.77437	1.37969	0.60532	0.2265	0.25745	1380.58
NOD_2_F	NOD	F	25.88	0.68422	198	0.25976	0.29566	0.0359	0.2106	0.0134	1329.93	16.108	2.8506	3.8144	0.5367	2.0915	21636.3	254.002	339.879	0.016524	0.009206	73403.4	0.0257299	215.248	0.7622	0.21553	17.5618	0.41451	16.5977	179.464	2.14325	0.110611	0.0587128	0.76162	1.0174	0.2558	0.2387	0.22631	1242.19	0.88035	1.38873	0.50838	0.2606	0.28707	1389.05
NOD_3_F	NOD	F	23.12	0.68137	263	0.2728	0.31797	0.04517	0.2118	0.01603	1250.92	17.0658	2.8234	4.3709	0.49875	2.2765	21357.2	245.009	379.292	0.014983	0.010456	72156	0.0254383	200.014	0.72943	0.20259	17.5031	0.40892	15.6577					0.76258	1.032	0.26946	0.2399	0.23971	1218.86	0.95312	1.49745	0.54433	0.2708	0.34303	1391.01
NOD_4 (DIED)	NOD	F	23.18			0.25159	0.29015	0.03856	0.2041	0.01316	1288.82	13.5102	2.4977	3.6922	0.49875	1.9784	20717.2	222.24	328.529
NOD_5_F	NOD	F	26.54	0.7277	126	0.27701	0.31051	0.0335	0.2227	0.01484	1332.51	18.4409	2.8506	4.0723	1.0257	3.6249	22147.1	236.858	338.369	0.016872	0.007865	70831.9	0.024737	225.491	0.74635	0.22022	17.5301	0.39896	19.8001	194.139	2.03935	0.111522	0.0591541	0.7975	1.0983	0.30082	0.251	0.22925	1193.73	0.87917	1.41806	0.53889	0.2484	0.29	1378.08
NOD_6_F	NOD	F	26.3	0.65244	156	0.27847	0.32425	0.04578	0.2119	0.01616	1322.61	18.6793	3.1899	4.2759	1.2002	4.3696	21703.9	233.017	312.342	0.017819	0.009165	73920.8	0.026984	228.844	0.71133	0.23985	17.5975	0.38013	19.6994	150.479	2.52784	0.107077	0.0596553	0.73862	0.9697	0.23107	0.2367	0.20322	1207.46	0.86662	1.42671	0.56009	0.2492	0.28518	1360.07
NOD_7_F	NOD	F	22.88	0.78399	600	0.27243	0.31985	0.04742	0.2069	0.0157	1345.89	15.7038	2.7691	3.7736	0.43453	1.7986	19052	250.939	341.966	0.016964	0.013088	70412.7	0.0300521	231.77	0.71737	0.22773	18.158	0.38042	17.4864					0.6786	0.91948	0.24089	0.2229	0.18392	1194.01	0.84186	1.34451	0.50265	0.2424	0.25917	1385.57
NOD_8_F	NOD	F	19.74	0.61462	553	0.24979	0.28871	0.03892	0.2059	0.01305	1281.77	14.5759	2.742	3.8687	0.83524	2.6836	23458.7	257.065	362.69	0.013248	0.003327	69908.7	0.0165744	175.645	0.71159	0.21691	16.2632	0.41469	16.1639					0.7038	1.0165	0.31275	0.2245	0.20611	1176.39	0.75177	1.31154	0.55977	0.2226	0.2328	1350.35
NOD_F14 (DIED)	NOD	F	25.3			0.28928	0.33174	0.04246	0.2239	0.01731	1291.67	21.159	3.3393	5.1582	0.44146	2.4194	21029.1	264.69	408.87															0.75248	1.0049	0.25243	0.2378	0.21538	1202.05
NOD_F15	NOD	F	21.8	0.66337	467	0.25876	0.29158	0.03282	0.2168	0.01318	1266.53	14.8925	2.8777	3.8144	0.84808	3.3853	17825.7	234.467	310.779											141.646	2.69227	0.100065	0.0599964	0.75257	1.022	0.26946	0.2307	0.22389	1226.38	0.88476	1.39294	0.50818	0.259	0.29098	1389.14
NZO_1_M	NZO	M	38.27	0.86796	423	0.3088	0.43305	0.12425	0.1728	0.02731	1250.47	29.1951	4.018	5.484	1.2495	4.988	15373.9	192.533	262.782	0.024521	0.014181	76591.6	0.038702	291.856	0.87033	0.23013	19.0812	0.4235	18.5272	163.594	1.86864	0.0949236	0.058844	0.94488	1.6135	0.66859	0.1979	0.44636	1101.81	1.05844	2.15609	1.09765	0.2289	0.56254	1319.4
NZO_2_M	NZO	M	39.86	0.83992	484	0.29158	0.42759	0.13601	0.1649	0.02604	1249.4	27.6939	4.0315	5.2804	1.3801	4.101	20172.9	247.126	323.677	0.021496	0.017057	69564.6	0.0385532	284.392	0.80204	0.23254	18.7106	0.39321	23.3167	105.507	1.61645	0.100467	0.0605437	0.96296	1.5579	0.5949	0.2137	0.4487	1105.15	1.07571	1.98813	0.91242	0.2602	0.51961	1349.01
NZO_3_M	NZO	M	41.99	0.87205	456	0.3044	0.42444	0.12004	0.1788	0.02582	1204.11	26.9344	3.8822	5.8098	0.75462	4.0502	17788.3	230.697	345.239	0.020996	0.018838	68778.3	0.0398343	276.013	0.82844	0.23155	18.8721	0.40769	18.6055	164.254	2.33125	0.115276	0.0586343	0.93785	1.4924	0.55459	0.2137	0.43358	1080.84	1.02573	1.99752	0.97179	0.2366	0.49595	1323.42
NZO_4_M	NZO	M	53.58	0.99363	417	0.30083	0.39338	0.09255	0.1886	0.02269	1263.49	26.4242	3.8144	4.8867	1.4128	5.2077	21121.2	235.75	302.028	0.019929	0.013627	70938.8	0.0335558	260.202	0.80283	0.24139	17.8584	0.40621	19.0233					0.95094	1.4302	0.47927	0.235	0.39221	1119.15	1.09551	1.95198	0.85647	0.2599	0.50271	1327.88
NZO_M9	NZO	M	66.5	1.06447	283	0.3472	0.46187	0.11467	0.2017	0.03224	1245.84	31.8614	4.5881	6.2034	1.2464	5.1881	20255.9	254.718	344.397															1.0841	1.652	0.56797	0.247	0.51631	1134.87	1.41441	2.53654	1.12213	0.2452	0.83737	1304.07
NZO_M10	NZO	M	67.7	1.06941	170	0.3631	0.49863	0.13553	0.201	0.03721	1211.6	34.2324	5.7147	8.4024	0.58232	4.4611	17986.7	266.654	392.063															1.1253	1.7228	0.5974	0.2619	0.55706	1143.8	1.41381	2.39525	0.98144	0.2886	0.78017	1346.24
NZO_M11	NZO	M	59.1	0.94368	291	0.34918	0.47458	0.1254	0.1987	0.03311	1243.7	37.6215	5.0768	7.1943	1.0021	5.7298	18438.7	245.617	348.067											110.298	1.75005	0.0978826	0.0601826	1.031	1.6551	0.62415	0.2325	0.49358	1149.06	1.26325	2.21414	0.95089	0.2727	0.65459	1293.19
NZO_M12	NZO	M	63.9	1.0224	378	0.34635	0.47309	0.12674	0.1908	0.03252	1257.61	38.9953	5.1311	7.1808	0.66692	4.2472	28786.5	314.973	440.795															1.0712	1.6771	0.60587	0.2384	0.52096	1147.55	1.24201	2.35574	1.11373	0.2582	0.69502	1304.69
NZO_M13	NZO	M	45	0.96329	517	0.34069	0.48919	0.1485	0.1811	0.03401	1232.91	35.8213	5.5383	7.0179	0.70693	4.495	19088.2	247.395	313.488															1.0445	1.7566	0.71207	0.224	0.52019	1137.97	1.34234	2.48382	1.14148	0.2839	0.80582	1322.26
NZO_5_F	NZO	F	54.14	1.02276	82	0.317	0.40735	0.09035	0.1949	0.02446	1203.66	27.8654	4.2895	5.9048	0.60993	3.7143	19715	260.93	359.192	0.016755	0.017914	79223.7	0.0346683	188.289	0.6588	0.28239	15.3515	0.373	30.695					1.0405	1.4272	0.38672	0.2429	0.39067	1131.96	1.24428	1.82982	0.58554	0.2351	0.46925	1280.79
NZO_6_F	NZO	F	52.1	1.03181	85	0.30283	0.38516	0.08233	0.1931	0.02194	1258.86	23.5703	3.6786	4.9546	1.0862	4.745	18839.9	216.631	291.772	0.017617	0.013506	73270	0.0311228	220.412	0.72241	0.24446	16.7533	0.38568	24.0236	125.279	1.86283	0.110155	0.0592116	0.98268	1.3829	0.40019	0.255	0.34281	1144.29	1.1611	1.74034	0.57924	0.2794	0.43205	1321.45
NZO_7_F	NZO	F	63.55	1.17183	102	0.34571	0.42886	0.08315	0.2165	0.02754	1250.12	33.42	4.9003	6.6242	0.72598	4.3512	20446.4	249.498	337.271	0.01818	0.01135	69419.8	0.0250802	205.188	0.85294	0.21155	16.3002	0.47108	17.732	123.911	2.47638	0.111537	0.0595554	1.0273	1.4125	0.38519	0.2353	0.37772	1133.25	1.35372	2.03052	0.6768	0.2439	0.57201	1299.34
NZO_8_F	NZO	F	69.47	1.29884	161	0.36111	0.45399	0.09288	0.2129	0.03084	1249.85	34.491	4.4659	6.4749	0.98392	5.8416	20419.8	233.353	338.327	0.021317	0.01497	69170.6	0.0362872	283.697	0.74186	0.2336	18.965	0.36626	18.7503	162.244	2.07347	0.118262	0.0591348	1.1501	1.5877	0.43761	0.2673	0.46952	1143.36	1.40847	2.14851	0.74004	0.2609	0.64601	1326.89
NZO_F14	NZO	F	61.6	1.1479	192	0.32606	0.427	0.10094	0.1978	0.02682	1212.4	25.8376	4.113	5.8776	0.69881	4.168	18839.9	236.989	338.667											118.928	1.83267	0.0978749	0.0593511	1.0227	1.4733	0.4506	0.2412	0.39837	1150.75	1.25585	1.92694	0.67109	0.258	0.52122	1332.33
NZO_F15	NZO	F	59.5	1.08474	228	0.30586	0.40366	0.0978	0.1856	0.02408	1270.89	26.0552	4.2895	5.5383	0.67696	3.7869	22432.1	272.913	352.368															0.97354	1.4117	0.43819	0.2425	0.35883	1164.56	1.18803	1.96011	0.77208	0.2456	0.51421	1307.45
NZO_F16	NZO	F	62.1	1.06236	234	0.32608	0.40967	0.08359	0.2026	0.02505	1263.23	22.4075	4.208	5.7555	0.98156	5.5679	16044.1	250.207	342.218															1.0023	1.4294	0.42713	0.2427	0.37061	1171.89	1.24489	1.93289	0.688	0.2466	0.52041	1325.74
NZO_F17	NZO	F	54.1	1.01501	239	0.32833	0.43039	0.10206	0.192	0.02714	1236.3	23.8101	3.8008	5.5383	1.2396	6.2246	15453.5	219.024	319.149															1.0786	1.4857	0.40712	0.2622	0.40466	1136.65	1.27004	1.91627	0.64623	0.2451	0.51674	1306.21
NZO_F18	NZO	F	58.8	1.05219	198	0.32042	0.41561	0.09519	0.1962	0.02554	1242.09	25.4732	4.1944	5.7826	1.0789	5.4434	17969.1	250.931	345.944															1.0092	1.4543	0.44502	0.2451	0.37775	1179.4	1.22396	1.90965	0.68569	0.243	0.50809	1332.78
